# Patterns of linkage disequilibrium reveal genome architecture in chum salmon

**DOI:** 10.1101/729574

**Authors:** Garrett McKinney, Megan V. McPhee, Carita Pascal, James E. Seeb, Lisa W. Seeb

## Abstract

Many studies exclude loci exhibiting linkage disequilibrium (LD); however, high LD can signal reduced recombination around genomic features such as chromosome inversions or sex-determining regions. Chromosome inversions and sex-determining regions are often involved in adaptation, allowing for the inheritance of co-adapted gene complexes and for the resolution of sexually antagonistic selection through sex-specific partitioning of genetic variants. Genomic features such as these can escape detection when loci with LD are removed; in addition, failing to account for these features can introduce bias to analyses. We examined patterns of LD using network analysis to identify an overlapping chromosome inversion and sex-determining region in chum salmon. The signal of the inversion was strong enough to show up as false population substructure when the entire dataset was analyzed, while the signal of the sex-determining region was only obvious after restricting genetic analysis to the sex chromosome. Understanding the extent and geographic distribution of inversions is now a critically important part of genetic analyses of natural populations. The results of this study highlight the importance of analyzing and understanding patterns of LD in genomic dataset and the perils of ignoring or excluding loci exhibiting LD.
