## Supplemental File S1 for "Patterns of linkage disequilibrium reveal genome architecture in chum salmon"

### Sheet: Locus Primers
Locus	Forward Primer	Reverse Primer
Oke_uwRAD_12044	CACCTGCAGGGATTCAAAAT	TGTCGTGATGTGCTTTGTCC
Oke_uwRAD_12892	GCAGGTTGAAAATATGTTGTGG	TGCCATGTGATTGTTTGAGG
Oke_uwRAD_13130	GGAGCTTTGCAGCTCCTG	GGGTTTTAGGCTGGGTTTCT
Oke_uwRAD_13498	TCCTGCAGGCCTAGTACACC	ACAGCATAGCAAAGGCATGG
Oke_uwRAD_15588	GGGGAAGAGGACTCAGGTC	CCAAGACGGTGAAACTGGAT
Oke_uwRAD_18203	GTGCATAGACAACCCGGTCT	ACTCCCATGACTCACCCTGT
Oke_uwRAD_24345	AGGGGCAGAGACAGCTTATG	CGTTCAGAAAAGGGATCAACTC
Oke_uwRAD_24660	GTGTGTTGGAAAGCTGCTCA	TTGTTCTTCATGCTGGAGCTA
Oke_uwRAD_30120	GAGCATTTCACTCGCATTTG	GAAAACAGCTACTGCAGCATTTA
Oke_uwRAD_30653	TGGGTGGTGGGATAGCTTAG	TCTCTGAGGCTGGGGTAGAG
Oke_uwRAD_38436	AGCCGAAGGCCCTGTATATT	AGAAGCACACACGCACACAC
Oke_uwRAD_40088	GAGATCTGCAGGCAAGCTG	CCATCTGGGAGAAGATGAGC
Oke_uwRAD_42178	GGAGTGGTGCCAGGAAAATA	GCGTGCTCTCTCTGCATTCT
Oke_uwRAD_43913	CCTGAGCACAACCTCATCAGT	TGCTTTAGAAGGCTGTGCAT
Oke_uwRAD_4562	CTTGGATTTCCCGCTGTATG	CCCTTCCTCTAACCCAGCTC
Oke_uwRAD_51665	AACCCTGCCATAGGAGAACC	CCATGTAGAACCCTCTGTGGA
Oke_uwRAD_5270	TGCAGGCTGGAGATAAAGGT	TTTTAGGTTAGGCGCATTTTG
Oke_uwRAD_53504	CGGGGATAGTCGCATTAGAA	CAGCCATTCCTCATTGTCTGT
Oke_uwRAD_55117	TCAGTCATGGCCAGTTCGTA	GCCTATTTCCTCCCCCTTGT
Oke_uwRAD_55647	AAACCCACCTCACACAGGAA	ATGACAAGTGCCTGGATTCG
Oke_uwRAD_57860	TGCAGGAATTTGTAGTCTTGCT	CCTGGGGTGACGTTTTGATA
Oke_uwRAD_58999	GAAGTGGCTGTTCGTCTGTG	GGAGGAGGAGAGGAGAGGAA
Oke_uwRAD_59830	TTATTATGTTTGAGCAAAAGAACG	AGGTTTCTCGTTTCCTGCAA
Oke_uwRAD_59925	TGTGAAGGGTTAGCATGCAG	CCAAACATCCCTCCTCCTG
Oke_uwRAD_63535	ATTTTCCAGTGGGTTTCAGC	CAGTATGTGCGGGAAAAGGT
Oke_uwRAD_649	CTACCCTGCAGGTGCTCAA	ATAAGGAGAGGCGAGGTGCT
Oke_uwRAD_66755	TCACAATCCATCTTCCTCTGTG	TGCCTACCACTTTGAAGATGC
Oke_uwRAD_71183	GGGCAGGAGCTGTAAGAAGA	GCTATGCTCTGGCAGGATCT
Oke_uwRAD_71270	TCTTGGGTGATGAGGAGAGG	GGGACAGTGATGTCGCTTCT
Oke_uwRAD_79615	GCAGGACATCTCTCCTGATAGC	CACATGAGTACACAGGATTTCCA
Oke_uwRAD_80599	GCAGGCCACACTCGTTCT	ATCCAGGCTATGGATGCAGT
Oke_uwRAD_85377	GCAGGTTATAGCCCAGATTCC	AAGAAACACAGCTGCTGCAA
Oke_uwRAD_85509	GCAGTCTGAGTCCGATGTGA	GGTACCTCCCCAGAAAGGAT
Oke_uwRAD_8693	TCTCCAGGTCCCACACTCTT	TCCCTCTCTCCCTCCTTTTC
Oke_uwRAD_91458	CTGCACTGAGAATGGCAAAA	CCTGTGTGGATGACCTAGCA
